# The *Bacillus* phage SPβ and its relatives: A temperate phage model system reveals new strains, species, prophage integration loci, conserved proteins and lysogeny management components

**DOI:** 10.1101/2021.11.22.469490

**Authors:** Katharina Kohm, Valentina A. Floccari, Veronika T. Lutz, Birthe Nordmann, Carolin Mittelstädt, Anja Poehlein, Anna Dragoš, Fabian M. Commichau, Robert Hertel

## Abstract

The *Bacillus* phage SPβ has been known for about 50 years, but only a few strains are avalible. We isolated four new wild type strains of the *SPbeta* species. Phage vB_BsuS-Goe14 introduces its prophage into the *spoVK* locus, previously not observed to be used by SPβ-like phages. We could also reveal the SPβ-like phage genome replication strategy, the genome packaging mode, and the phage genome opening point. We extracted 55 SPβ-like prophages from public *Bacillus* genomes, thereby discovering three more integration loci and one additional type of integrase. The identified prophages resembled four new species clusters and three species orphans in the genus *Spbetavirus*. The determined core proteome of all SPβ-like prophages consists of 38 proteins. The integration cassette proved to be not conserved even though present in all strains. It consists of distinct integrases. Analysis of SPβ transcriptomes revealed three conserved genes, *yopQ*, *yopR*, and *yokI*, to be transcribed from a dormant prophage. While *yopQ* and *yokI* could be deleted from the prophage without activating the prophage, damaging of *yopR* led to a clear-plaque phenotype. Under the applied laboratory conditions, the *yokI* mutant showed an elevated virion release implying the YokI protein being a component of the arbitrium system.
