## Supplementary material for "The *Bacillus* phage SPβ and its relatives: A temperate phage model system reveals new strains, species, prophage integration loci, conserved proteins and lysogeny management components": Table_S1

### Sheet: Table_S1_ANIb_of_verified_SPβ
	H2	phi3T	rho11	vB_BsuS-Goe11	vB_BsuS-Goe12	vB_BsuS-Goe13	Z	SPbeta	vB_BsuS-Goe14
H2	1	0.816218	0.778407	0.812378	0.82074	0.771455	0.778407	0.778256	0.817072
phi3T	0.819457	1	0.97358	0.944599	0.94913	0.957592	0.97358	0.973489	0.949673
rho11	0.787355	0.972501	1	0.955231	0.954594	0.958329	0.999963	0.999918	0.956098
vB_BsuS-Goe11	0.815196	0.948626	0.959531	1	0.969578	0.969352	0.959531	0.959445	0.997475
vB_BsuS-Goe12	0.816425	0.947163	0.947784	0.96617	1	0.99678	0.947735	0.947739	0.967953
vB_BsuS-Goe13	0.76607	0.954076	0.955316	0.965856	0.996113	1	0.955276	0.955256	0.96622
Z	0.787355	0.972501	0.999963	0.955231	0.954545	0.958289	1	0.999896	0.956098
SPbeta	0.787266	0.972404	0.999918	0.95514	0.954518	0.958268	0.999896	1	0.956002
vB_BsuS-Goe14	0.819732	0.95432	0.955449	0.994849	0.970648	0.971675	0.955449	0.95534	1
