## Supplementary material for "The *Bacillus* phage SPβ and its relatives: A temperate phage model system reveals new strains, species, prophage integration loci, conserved proteins and lysogeny management components": Table_S5

### Sheet: SPβ_transcriptome_analysis
Locus_tag	Gene	Annotation		Mt0_1_hyb27737602	Mt0_2_hyb27737802	Mt0_3_hyb28385002	Mt0 average		SRR10487158 in NPKM	SRR10487159 in NPKM	SRR10487157 in NPKM	Average		SRR12349871 in NPKM	SRR12349872 in NPKM	SRR12349873 in NPKM	Average
BSU19820	yotN	hypothetical protein		7.0945	7.7428	6.5568	7.13137		1464	292	230	662		835	0	293	376
BSU19830	yotM	hypothetical protein		7.345	7.8484	6.8059	7.3331		808	429	1813	1017		248	262	352	287.333
BSU19840	yotL	XRE family transcriptional regulator		8.0783	8.3516	7.302	7.91063		43	346	208	199		1496	1472	1742	1570
BSU19850	yotK	hypothetical protein		7.2806	7.8267	6.6591	7.25547		1727	1807	885	1473		198	0	0	66
BSU19860	yotJ	hypothetical protein		7.3874	7.7442	6.7877	7.30643		482	670	1158	770		0	239	0	79.6667
BSU19870	yotI	hypothetical protein		7.3629	7.7492	6.7051	7.2724		1373	478	1523	1125		0	286	562	282.667
BSU19880	yotH	hypothetical protein		7.3646	7.7575	6.9553	7.35913		1599	443	3057	1700		0	584	0	194.667
BSU19890	yotG	hypothetical protein		7.399	7.8266	7.0027	7.40943		2630	2429	3058	2706		228	163	0	130.333
BSU19900	yotF	hypothetical protein							2937	1473	1180	1863		112	0	0	37.3333
BSU19910	yotE	hypothetical protein		7.4861	8.1154	7.0677	7.5564		3711	1788	3196	2898		703	345	176	408
BSU19920	yotD	hypothetical protein		7.3881	8.0913	7.0312	7.50353		1849	1686	1277	1604		313	690	0	334.333
BSU19930	yotC	hypothetical protein		7.3644	8.0021	7.0236	7.46337		441	470	1246	719		7	0	270	92.3333
BSU19940	yotB	hypothetical protein		7.3657	7.8107	6.9998	7.39207		1497	1663	1750	1637		354	270	374	332.667
BSU19950	sspC	small acid-soluble spore protein C		7.1588	7.5576	6.6154	7.1106		0	183	471	218		1135	1608	3347	2030
BSU19970	yosX	hypothetical protein		8.1001	8.7148	8.0033	8.27273		1217	583	210	670		844	420	288	517.333
BSU19980	yosW	hypothetical protein		7.1441	7.8154	6.7698	7.2431		2342	1795	2441	2193		108	0	149	85.6667
BSU19990	yosV	hypothetical protein		7.9751	8.275	7.8892	8.04643		1866	1516	1048	1477		0	0	708	236
BSU19999	yojW	hypothetical protein		8.134	8.2843	8.0495	8.15593		362	1232	1041	878		567	0	593	386.667
BSU20000	yosU	hypothetical protein		9.6561	7.7192	9.8174	9.06423		600	589	948	712		2667	1872	2516	2351.67
BSU20010	yosT	transcriptional regulator YosT		9.5264	8.8705	9.9034	9.43343		4260	3443	3704	3802		5012	6000	6652	5888
BSU20020	yosS	deoxyuridine 5'-triphosphate nucleotidohydrolase YosS		7.6345	7.976	7.5435	7.718		1403	1524	1277	1401		933	1075	1622	1210
BSU20030	yosR	thioredoxin		7.5774	7.9278	7.4709	7.6587		1060	2792	2119	1990		128	209	1134	490.333
BSU20040	yosP	similar to ribonucleoside-diphosphate reductase (beta subunit)		7.542	7.8526	7.3418	7.5788
BSU20050	yosQ	HNH homing endonuclease YosQ		7.7766	7.9023	7.4709	7.7166		2502	2559	1994	2352		1851	1102	2137	1696.67
BSU20060	nrdEB	similar to ribonucleoside-diphosphate reductase (alpha subunit)		7.3037	7.8898	7.0456	7.41303
BSU20070	nrdIB	ribonucleotide reductase stimulatory protein NrdI		7.3651	7.873	6.7844	7.34083		1963	1576	1027	1522		91	0	208	99.6667
BSU20080	yosL	hypothetical protein		7.1574	7.7651	6.7012	7.2079		3126	3262	2958	3115		0	0	435	145
BSU20090	yosK	hypothetical protein		7.2702	7.8493	6.8283	7.31593		2979	1699	2934	2537		0	0	310	103.333
BSU20100	yosJ	hypothetical protein		7.2363	7.8207	6.7907	7.28257		476	3368	3452	2432		223	266	261	250
BSU20110	yosI	hypothetical protein		7.2327	7.8167	6.8437	7.2977		365	1668	1597	1210		273	621	376	423.333
BSU20120	yosH	hypothetical protein		7.2714	7.8371	6.9053	7.33793		1556	2186	1543	1762		234	318	323	291.667
BSU20130	yosG	hypothetical protein		7.3628	7.8804	6.9937	7.4123		943	1169	632	915		134	131	137	134
BSU20140	yosF	hypothetical protein		7.4755	7.9506	7.0782	7.50143		1544	1284	3763	2197		972	0	0	324
BSU20150	yosE	hypothetical protein		7.2796	7.8328	6.9533	7.35523		2161	2176	2343	2227		353	0	0	117.667
BSU20160	yosD	hypothetical protein		7.4101	7.8785	7.0697	7.45277		1426	1312	1310	1349		183	107	131	140.333
BSU20170	yosC	hypothetical protein		7.3859	7.98	7.0398	7.46857		978	1794	2329	1700		200	272	0	157.333
BSU20180	yosB	hypothetical protein		7.3731	8.091	6.9795	7.4812		787	666	1294	916		349	369	288	335.333
BSU20190	yosA	hypothetical protein		6.9495	7.4851	6.659	7.0312		1459	527	1272	1086		1124	595	1148	955.667
BSU20200	yorZ	hypothetical protein		7.4677	8.2551	7.0164	7.57973		1345	1674	3345	2121		170	0	727	299
BSU20210	yorY	hypothetical protein		7.1386	7.8888	6.6339	7.22043		104	2097	2480	1560		133	0	0	44.3333
BSU20220	yorX	hypothetical protein		7.2038	7.9487	6.6503	7.2676		1113	2896	1923	1977		285	237	378	300
BSU20230	yorW	hypothetical protein		7.2794	7.988	6.7262	7.3312		895	1955	1650	1500		200	278	281	253
BSU20240	yorV	hypothetical protein		7.3431	8.1096	6.7891	7.41393		471	2942	2730	2048		0	0	0	0
BSU20250	mtbP	Phi-3T prophage-derived modification methylase Phi3TI		7.268	7.9647	6.7449	7.32587		1993	976	2463	1811		141	192	115	149.333
BSU20260	yorT	hypothetical protein		7.6573	8.2646	7.0516	7.65783		395	166	522	361		0	0	0	0
BSU20270	yorS	5'(3')-deoxyribonucleotidase		7.6987	8.2662	7	7.65497		2091	2581	2358	2343		0	62	100	54
BSU20280	yorR	hypothetical protein		7.386	8.2507	6.9688	7.53517		1209	1817	1688	1571		74	192	0	88.6667
BSU20290	yorQ	hypothetical protein		7.3725	8.2629	6.9325	7.52263		917	3446	1828	2064		464	0	0	154.667
BSU20300	yorP	hypothetical protein		7.3735	8.3171	6.8962	7.52893		1078	1337	3104	1840		17	235	28	93.3333
BSU20310	yorO	hypothetical protein		7.379	8.506	6.8824	7.58913		1432	1538	3111	2027		366	120	582	356
BSU20320	yorN	hypothetical protein		7.3868	8.5177	6.9055	7.60333		2122	2390	4774	3095		0	338	83	140.333
BSU20330	yorM	hypothetical protein		7.3765	8.228	6.9037	7.50273		862	2039	1858	1586		254	143	71	156
BSU20340	yorL	DNA polymerase YorL		7.7723	8.0195	7.43	7.7406		2015	2327	2458	2267		744	910	954	869.333
BSU20350	yorK	single-strand DNA-specific exonuclease YorK		7.5257	7.8809	7.1187	7.50843		2264	1540	1864	1889		465	470	472	469
BSU20360	yorJ	hypothetical protein		7.5934	7.8666	7.3514	7.6038		1865	1812	1467	1715		512	462	655	543
BSU20370	yorI	hypothetical protein		7.4728	8.0648	7.3232	7.62027		1971	1361	1564	1632		622	995	617	744.667
BSU20380	yorH	hypothetical protein		7.3821	7.9815	7.0295	7.46437		1737	1860	2246	1948		285	544	431	420
BSU20390	yorG	hypothetical protein		7.6703	8.1499	7.3857	7.7353		2230	2358	1892	2160		1455	2283	1306	1681.33
BSU20400	yorF	hypothetical protein		8.1336	8.5638	7.8668	8.18807		3951	2195	2687	2944		1156	1068	977	1067
BSU20410	yorE	hypothetical protein		8.7291	9.6685	8.0317	8.80977		2151	991	3133	2092		478	1209	408	698.333
BSU20420	yorD	stress response protein SCP1		13.8421	14.0806	13.057	13.6599		44237	70640	53479	56119		108615	45132	49926	67891
BSU20430	yorC	hypothetical protein		10.5111	9.7026	10.7367	10.3168		14947	14684	14486	14706		8563	3665	2305	4844.33
BSU20440	yorB	hypothetical protein		11.2073	9.9621	11.2022	10.7905		12463	15667	13735	13955		20900	8475	12468	13947.7
BSU20450	yorA	hypothetical protein		7.76	7.8951	7.6346	7.76323		2333	2856	2763	2651		796	1090	1048	978
BSU20460	yoqZ	hypothetical protein		7.481	7.7826	7.1664	7.47667		2312	2908	2335	2518		572	1123	871	855.333
BSU20470	yoqY	hypothetical protein		7.2537	7.6332	6.6618	7.1829		2681	2203	1264	2049		376	331	31	246
BSU20480	yoqX	hypothetical protein		7.2986	7.7346	6.8431	7.2921		2437	626	1961	1675		583	243	463	429.667
BSU20490	yoqW	similar to general secretion pathway protein							6094	5120	6639	5951		9509	123268	108994	80590.3
BSU20500	ligB	DNA ligase-like protein LigB		7.6411	7.7723	7.2749	7.56277		1254	1277	365	965		995	8429	4459	4627.67
BSU20510	yoqU	hypothetical protein		7.5308	7.7269	7.1374	7.46503		895	943	1717	1185		87	246	125	152.667
BSU20520	yoqT	hypothetical protein		7.2925	7.5989	7.0138	7.30173		0	351	361	237		315	3962	1701	1992.67
BSU20530	yoqS	hypothetical protein		7.6447	7.8235	7.626	7.69807		2803	1698	1708	2070		147	601	1550	766
BSU20540	yoqR	hypothetical protein		7.573	7.8137	7.4931	7.6266		2945	2662	2858	2822		407	621	1368	798.667
BSU20550	yoqP	hypothetical protein		7.6111	7.8156	7.4756	7.6341		1791	1574	2309	1891		320	855	627	600.667
BSU20560	yoqO	hypothetical protein		9.867	9.3693	9.7391	9.65847		5233	2544	2827	3535		14276	30929	30629	25278
BSU20570	yoqN	hypothetical protein		7.3714	7.9375	7.0379	7.44893		946	3247	2153	2115		574	232	227	344.333
BSU20580	yoqM	hypothetical protein		8.2061	10.4253	8.2061	8.94583		138	242	10	130		778	2397	4215	2463.33
BSU20590	yoqL	HNH endonuclease YoqL		8.1128	8.2158	7.8927	8.07377		2336	1703	2103	2047		872	1122	972	988.667
BSU20600	yoqK	hypothetical protein		8.1336	8.2366	8.0898	8.15333		858	1817	368	1014		486	1767	1014	1089
BSU20610	yoqJ	hypothetical protein		7.9018	8.177	7.7085	7.9291		2792	4035	2415	3081		1052	828	860	913.333
BSU20620	yoqI	hypothetical protein		7.893	8.1644	7.9993	8.0189		2131	27	939	1032		694	825	527	682
BSU20630	yoqH	hypothetical protein		7.7852	8.0767	7.6333	7.83173		1964	2058	2892	2305		1529	1582	2227	1779.33
BSU20640	yoqG	hypothetical protein		7.8462	8.2054	7.5593	7.8703		1381	2727	3124	2411		74	463	201	246
BSU20650	yoqF	hypothetical protein		7.9227	8.2309	7.6833	7.94563		970	2538	3582	2363		707	315	132	384.667
BSU20660	yoqE	hypothetical protein		8.0201	8.2955	7.9626	8.09273		2504	848	2457	1936		667	767	339	591
BSU20670	yoqD	antirepressor protein YoqD		7.8589	8.1849	7.6337	7.8925		1226	2383	2777	2129		870	406	273	516.333
BSU20680	yoqC	hypothetical protein		7.7455	8.1208	7.7019	7.85607		2033	2513	1839	2128		178	500	383	353.667
BSU20690	yoqB	hypothetical protein		7.699	8.06	7.5213	7.7601		2338	2701	1801	2280		192	743	614	516.333
BSU20700	yoqA	hypothetical protein		7.6233	7.9723	7.4232	7.67293		1966	3003	2893	2621		240	335	145	240
BSU20710	yopZ	hypothetical protein		7.6252	7.9489	7.4066	7.66023		2387	2014	3325	2575		544	0	463	335.667
BSU20720	yopY	hypothetical protein		7.6239	8.0385	7.348	7.67013		2176	1533	1527	1745		605	134	182	307
BSU20730	yopX	hypothetical protein		7.4476	7.9505	7.1448	7.5143		1852	2000	861	1571		608	172	64	281.333
BSU20740	yopW	hypothetical protein		7.6115	8.4815	7.1957	7.7629		2094	1717	3379	2397		410	151	241	267.333
BSU20750	yopV	hypothetical protein		8.5872	9.4309	7.7302	8.58277		2807	1486	929	1741		1069	261	1577	969
BSU20760	yopU	hypothetical protein		10.2724	9.7428	9.7444	9.91987		11223	7377	8451	9017		14925	9224	10986	11711.7
BSU20770	yopT	hypothetical protein		10.5644	10.0565	10.3438	10.3216		9175	7156	6272	7534		17307	8234	7487	11009.3
BSU20780	yopS	XRE family transcriptional regulator		9.7207	8.4297	9.2009	9.1171		8286	8203	8000	8163		100740	158610	164557	141302
BSU20790	yopR	hypothetical protein		11.9807	11.5197	12.542	12.0141		30585	29062	28396	29348		37002	44503	51038	44181
BSU20800	yopQ	hypothetical protein		11.9819	11.5625	12.3641	11.9695		25893	21961	22642	23499		34627	37593	43522	38580.7
BSU20810	yopP	integrase/recombinase YopP		10.2492	10.9503	10.1792	10.4596		6971	5974	6929	6625		9896	5749	5501	7048.67
BSU20820	yopO	XRE family transcriptional regulator		10.333	10.4555	10.2648	10.3511		6253	6638	7944	6945		12680	3049	5330	7019.67
BSU20830	yopN	hypothetical protein		10.3492	10.3108	10.3999	10.3533		2329	4552	7082	4654		11255	4238	4656	6716.33
BSU20840	yopM	hypothetical protein		11.4129	10.9016	10.9925	11.1023		1042	999	2089	1377		8850	2393	2808	4683.67
BSU20850	yopL	hypothetical protein		12.718	12.2484	12.1099	12.3588		7568	5993	4705	6089		22374	15398	18983	18918.3
BSU20860	yopK	hypothetical protein		9.7956	10.5781	9.2459	9.8732		2984	3294	3115	3131		3143	6453	5518	5038
BSU20870	yopJ	hypothetical protein		9.7443	9.8867	9.8391	9.82337		10703	9590	5762	8685		13313	7815	9473	10200.3
BSU20880	yopI	hypothetical protein		10.8569	11.001	10.6912	10.8497		5778	5754	7353	6295		9801	3380	3584	5588.33
BSU20890	yopH	hypothetical protein		10.5988	10.7886	10.6435	10.677		6736	4829	8093	6553		7603	3425	2337	4455
BSU20900	yopG	hypothetical protein		10.0079	10.3214	10.1862	10.1718		5234	6657	5798	5896		7240	2308	1994	3847.33
BSU20910	yopF	hypothetical protein		10.0812	10.397	10.3136	10.2639		4387	4871	2731	3996		3560	1948	991	2166.33
BSU20920	yopE	hypothetical protein		10.0936	10.369	10.0911	10.1846		3731	4079	3218	3676		3453	1890	2229	2524
BSU20928	yoyH	hypothetical protein		10.9715	8.7862	10.9483	10.2353		3642	1529	1803	2325		17108	13798	16875	15927
BSU20929	yoyI	hypothetical protein		9.1772	8.2786	9.5829	9.0129		6795	5628	4839	5754		5365	5333	5259	5319
BSU20930	yopD	hypothetical protein		10.5873	11.0117	10.7075	10.7688		11320	13385	9464	11390		13075	8805	7799	9893
BSU20940	yopC	hypothetical protein		11.4797	11.9696	11.6409	11.6967		10675	11526	10255	10819		11261	8392	9543	9732
BSU20950	yopB	hypothetical protein		8.4924	8.2358	8.2362	8.32147		1261	3957	1639	2286		464	2407	565	1145.33
BSU20960	yopA	hypothetical protein		9.8053	10.475	10.0604	10.1136		7214	7534	8980	7909		5609	21162	23555	16775.3
BSU20970	yonX	hypothetical protein		7.762	8.27	7.5283	7.85343		659	1080	623	787		428	267	908	534.333
BSU20980	yonV	hypothetical protein		7.5438	8.0064	6.8066	7.45227		1420	1886	1489	1598		147	605	369	373.667
BSU20990	yonU	hypothetical protein		11.4734	11.6638	10.9326	11.3566		9999	9936	6684	8873		32345	90267	115885	79499
BSU20999	yoyJ	hypothetical protein		10.2448	10.2216	9.8766	10.1143		2745	2577	897	2073		3659	3978	6040	4559
BSU21000	yonT	hypothetical protein		9.6597	9.2736	8.3144	9.08257		1075	241	1523	946		1353	574	751	892.667
BSU21010	yonS	lipoprotein		12.8578	11.4748	12.1732	12.1686		33238	29516	27286	30013		76465	14193	13714	34790.7
BSU21020	yonR	XRE family transcriptional regulator		12.3769	11.1362	11.733	11.7487		5527	4819	5971	5439		29209	5628	7401	14079.3
BSU21030	yonP	hypothetical protein		8.2295	8.4239	7.3696	8.00767		1550	531	275	785		569	53	0	207.333
BSU21040	yonO	hypothetical protein		7.2019	7.7283	6.6803	7.2035		1414	1500	1296	1403		174	275	223	224
BSU21050	yonN	DNA-binding protein HU 2		7.9717	8.2917	7.7507	8.0047		4442	1577	4483	3501		1474	24883	19175	15177.3
BSU21060	yonK	hypothetical protein		7.7099	8.2324	7.5164	7.81957		1579	1162	2282	1674		192	248	795	411.667
BSU21070	yonJ	hypothetical protein		7.5902	8.2487	7.3426	7.72717		4041	4211	5036	4429		583	1456	1716	1251.67
BSU21080	yonI	hypothetical protein		10.8352	8.9494	10.7348	10.1731		8637	8096	5477	7403		15432	14871	17132	15811.7
BSU21090	yonH	hypothetical protein		7.6033	8.2386	7.4596	7.76717		3376	1954	3342	2891		943	2818	2850	2203.67
BSU21100	yonG	hypothetical protein		7.1799	7.7534	6.7624	7.2319		2248	1664	2519	2144		316	498	720	511.333
BSU21110	yonF	hypothetical protein		7.1632	7.7934	6.8119	7.25617		2164	1677	2518	2120		281	806	379	488.667
BSU21120	yonE	hypothetical protein		7.4869	8.0452	7.2155	7.58253		1881	2552	2265	2233		956	1496	1457	1303
BSU21130	yonD	hypothetical protein		7.9613	8.4568	7.6946	8.03757		4784	4649	4616	4683		1208	3239	2166	2204.33
BSU21140	yonC	hypothetical protein		8.0808	8.7316	7.9573	8.25657		3759	3734	4682	4058		1960	3194	1966	2373.33
BSU21150	yonB	hypothetical protein		7.8992	8.4962	7.6074	8.00093		6545	4863	4282	5230		1416	3392	2712	2506.67
BSU21160	yonA	hypothetical protein		7.8013	8.2693	7.7331	7.93457		4620	5089	3602	4437		1882	4380	2985	3082.33
BSU21170	yomZ	hypothetical protein		7.7126	8.2397	7.6972	7.88317		3390	4999	3142	3844		846	2603	1683	1710.67
BSU21180	yomY	hypothetical protein		7.7201	8.2684	7.4617	7.81673		5427	3562	1577	3522		421	3687	2346	2151.33
BSU21190	yomX	hypothetical protein		7.7393	8.2645	7.489	7.83093		5289	4586	5847	5241		950	2623	1847	1806.67
BSU21200	yomW	hypothetical protein		7.6685	8.2552	7.5126	7.8121		4305	3539	3029	3624		869	3331	1891	2030.33
BSU21210	yomV	hypothetical protein		7.7582	8.2597	7.6452	7.8877		2896	3333	3727	3319		1552	4579	3534	3221.67
BSU21220	yomU	hypothetical protein		7.6795	8.2666	7.4609	7.80233		5279	3195	3646	4040		1506	3814	2443	2587.67
BSU21229	youA	hypothetical protein		7.6197	8.2211	7.3673	7.73603		4382	2705	5077	4055		1543	4297	3910	3250
BSU21230	yomT	hypothetical protein		7.4118	8.0698	7.1388	7.54013		1711	3862	2213	2595		1389	3360	4620	3123
BSU21240	yomS	hypothetical protein		7.3625	8.0389	6.9722	7.45787		2123	2001	896	1673		517	711	434	554
BSU21250	yomR	hypothetical protein		7.3547	7.8492	6.9724	7.3921		2915	2035	2291	2414		666	794	579	679.667
BSU21260	yomQ	hypothetical protein		7.5937	8.0616	7.1875	7.61427		1809	3217	3566	2864		310	732	1471	837.667
BSU21270	yomP	hypothetical protein		7.6856	8.0607	7.2381	7.66147		2793	1280	1042	1705		319	270	535	374.667
BSU21280	yomO	hypothetical protein		7.6891	8.0479	7.352	7.69633		2083	2032	1692	1936		977	750	948	891.667
BSU21290	yomN	hypothetical protein		7.5516	7.9195	7.1745	7.54853		2822	2886	2894	2867		1261	2244	1094	1533
BSU21300	yomM	recombinase-like protein YomM		7.2475	7.8339	6.9241	7.33517		3218	2553	2343	2705		685	1081	712	826
BSU21310	yozP	hypothetical protein		7.5246	7.6966	7.2127	7.47797		3086	3028	3147	3087		900	750	1095	915
BSU21320	yomL	hypothetical protein							113941	93695	176375	128004		18663	53840	63729	45410.7
BSU21329	youB	hypothetical protein							21124	23547	24398	23023		8811	16846	19912	15189.7
BSU21330	yomK	hypothetical protein		9.658	11.007	9.2693	9.9781		2940	3657	3236	3278		8460	650	921	3343.67
BSU21340	yomJ	hypothetical protein		10.2918	11.0466	10.1696	10.5027		14331	14166	11757	13418		20390	13819	14334	16181
BSU21350	yomI	transglycosylase YomI		7.6322	7.7549	7.2726	7.55323		1884	1846	1728	1819		1225	2946	2408	2193
BSU21360	yomH	hypothetical protein		7.2786	7.7275	6.8876	7.2979		2285	2875	1412	2191		429	902	336	555.667
BSU21370	yomG	hypothetical protein		7.764	7.9408	7.4314	7.71207		2876	1520	2173	2190		963	1338	1406	1235.67
BSU21380	yomF	hypothetical protein		7.3039	7.7196	6.8516	7.2917		1003	1966	1670	1546		112	674	1094	626.667
BSU21390	yomE	hypothetical protein		7.1126	7.6181	6.578	7.1029		1921	1644	1263	1609		207	452	292	317
BSU21400	yomD	hypothetical protein		7.1416	7.721	6.6542	7.17227		2016	2096	2377	2163		94	366	312	257.333
BSU21410	blyA	N-acetylmuramoyl-L-alanine amidase BlyA		7.08	7.6681	6.5512	7.09977		1667	861	1987	1505		199	416	705	440
BSU21420	bhlA	holin BhlA		7.2866	7.7034	6.7132	7.2344		601	2	541	381		684	0	229	304.333
BSU21430	bhlB	holin-like bacteriophage SPbeta protein BhlB		8.0518	7.8575	7.224	7.7111		889	596	2147	1211		194	755	1652	867
BSU21440	bdbB	disulfide bond formation protein B		14.0102	13.5587	13.6283	13.7324		20528	21142	16348	19339		11910	10480	13922	12104
BSU21450	yolJ	glycosyltransferase SunS		14.5433	14.0902	14.1417	14.2584		19925	25779	15412	20372		12156	6736	8985	9292.33
BSU21460	bdbA	disulfide bond formation protein A		14.974	14.3758	14.2605	14.5368		19809	22004	17792	19868		11355	2271	2486	5370.67
BSU21470	sunT	sublancin-168-processing and transport ATP-binding protein SunT		14.7934	14.4624	14.1783	14.478		21409	25326	16211	20982		12684	1347	1682	5237.67
BSU21480	sunA	bacteriocin sublancin-168		15.5145	15.537	14.7628	15.2714		12826	15521	7305	11884		140790	21647	33633	65356.7
BSU21490	sunI	hypothetical protein		15.5327	16.2285	15.1109	15.624		41076	43837	52003	45639		111027	98170	124455	111217
BSU21500	uvrX	UV-damage repair protein UvrX		7.688	7.7222	7.8022	7.73747		2270	2466	2066	2267		823	537	821	727
BSU21510	yolD	hypothetical protein							1661	652	1003	1105		832	453	356	547
BSU21520	yolC	hypothetical protein		8.2791	9.647	7.7281	8.5514		1323	1077	1665	1355		322	1493	1112	975.667
BSU21530	yolB	hypothetical protein		13.0693	14.5351	12.757	13.4538		49955	66305	57670	57977		66784	9388	8423	28198.3
BSU21540	yolA	hypothetical protein		12.9888	14.5403	12.7209	13.4167		30744	45461	35644	37283		78275	6872	8187	31111.3
BSU21550	yokL	N-acetyltransferase YokL		11.6196	11.218	12.1474	11.6617		21114	17903	19377	19465		21231	32799	30937	28322.3
BSU21560	yokK	hypothetical protein		11.5405	11.2059	11.82	11.5221		20351	20212	14660	18408		18682	24492	25509	22894.3
BSU21570	yokJ	hypothetical protein		11.5754	11.3131	11.8682	11.5856		15998	14591	14676	15088		16131	24291	22774	21065.3
BSU21580	yokI	hypothetical protein		10.8024	10.6139	10.8984	10.7716		10070	9266	10127	9821		12579	16052	16572	15067.7
BSU21590	yokH	hypothetical protein							15093	16812	12794	14900		15187	26605	32502	24764.7
BSU21600	yokG	pesticidal crystal protein-like YokG		12.0107	13.1547	11.8418	12.3357		12454	11049	8148	10550		13094	5265	5832	8063.67
BSU21610	yokF	endonuclease		12.3611	9.4672	12.4352	11.4212		79370	80429	74984	78261		85376	13971	13147	37498
BSU21620	yokE	hypothetical protein		12.647	10.1372	12.9013	11.8952		62025	65868	54369	60754		62157	13021	10629	28602.3
BSU21630	yokD	AAC(3) family N-acetyltransferase		10.6261	11.1897	10.4274	10.7477		8263	11187	9172	9541		8423	6649	8351	7807.67
BSU21640	yokC	hypothetical protein		9.0396	9.0732	9.663	9.2586		2854	3279	2799	2977		3314	6511	8566	6130.33
BSU21650	yokB	lipoprotein		9.5069	10.0625	9.5705	9.7133		4595	4903	4101	4533		4187	1607	2344	2712.67
BSU21660	yokA	resolvase YokA		10.6918	10.1991	10.8487	10.5799		7677	8818	7688	8061		17818	9029	9857	12234.7
				first experiment	second experiment	third experiment	Average 8.71		first experiment	second experiment	third experiment	Average 6651.49		first experiment	second experiment	third experiment	Average 8450.37
early cluster II	core genes						> over everage = blue					> over everage = blue					> over everage = blue
late cluster III	Table 2						over average = transcribed					over average = transcribed					over average = transcribed
early cluster I
				Transcriptom date obtained from Nicolas et. al. [PMID 22383849]					Transcriptom date obtained from Popp et. al. [PMID 32117169]					Transcriptom date obtained from Benda et. al. [PMID 34157109]
